# New insights into the evolution of SPX gene family from algae to legumes; a focus on soybean

**DOI:** 10.1101/2021.08.24.457498

**Authors:** Mahnaz Nezamivand Chegini, Esmaeil Ebrahimie, Ahmad Tahmasebi, Ali Moghadam, Saied Eshghi, Manijeh Mohammadi-Dehchesmeh, Stanislav Kopriva, Ali Niazi

## Abstract

**Background:** SPX-containing proteins have been known as key players in phosphate signaling and homeostasis. In Arabidopsis and rice, functions of some SPXs have been characterized, but little is known about their function in other plants, especially in the legumes.

**Results:** We analyzed SPX gene family evolution in legumes and in a number of key species from algae to angiosperms. We found that SPX harboring proteins showed fluctuations in domain fusions from algae to the angiosperms with, finally, four classes appearing and being retained in the land plants. Despite these fluctuations, Lysine Surface Cluster (KSC), and the third residue of Phosphate Binding Sites (PBS) showed complete conservation in almost all of SPXs except few proteins in *Selaginella moellendorffii* and *Papaver sumniferum,* suggesting they might have different ligand preferences. In addition, we found that the WGD/segmentally or dispersed duplication types were the most frequent contributors to the SPX expansion, and that there is a positive correlation between the amount of WGD contribution to the SPX expansion in individual species and its number of EXS genes. We could also reveal that except SPX class genes, other classes lost the collinearity relationships among Arabidopsis and legume genomes. The sub- or neo-functionalization of the duplicated genes in the legumes makes it difficult to find the functional orthologous genes. Therefore, we used two different methods to identify functional orthologs in soybean and Medicago. High variance in the dynamic and spatial expression pattern of GmSPXs proved the new or sub-functionalization in the paralogs.

**Conclusion:** This comprehensive analysis revealed how SPX gene family evolved from algae to legumes and also discovered several new domains fused to SPX domain in algae. In addition, we hypothesized that there different phosphate sensing mechanisms might occur in *S. moellendorffii* and *P. sumniferum*. Finally, we predicted putative functional orthologs of AtSPXs in the legumes, especially, orthologs of AtPHO1 and AtPHO1;H1, involved in long-distance Pi transportation. These findings help to understand evolution of phosphate signaling and might underpin development of new legume varieties with improved phosphate use efficiency.
