## Supplemental Table S2 for "New insights into the evolution of SPX gene family from algae to legumes; a focus on soybean"

### Sheet: Sheet1
P. patens			M. polymorpha			S. moellendorffii			P. somniferum			A. trichopoda			N. colorota			A. thaliana			O. sativa			M. truncatula			P. vulgaris			G. max
Gene ID	names	type	Gene ID	name	type	Gene ID	names	type	Gene ID	name	type	Gene ID	names	type	Gene ID	name	type	Gene ID	name	type	Gene ID	name	type	Gene ID	name	type	Gene ID	name	type	Gene ID	name	type
Pp3c13_1430	Pp3c13_1430.MFS	Singleton	MARPO_0002s0123	MARPO_0002s0123.SPX	Singleton	SELMODRAFT_185334	SELMODRAFT_185334.SPX	dispersed	C5167_005902	C5167_005902.EXS	dispersed	AMTR_s00024p00253180	AMTR_s00024p00253180.EXS	dispersed	NC11G0241850	NC11G0241850.SPX	dispersed	AT1G63010	AtSPX-MFS3	Singleton	Os01g0110100	OsPHO1;1	dispersed	MTR_0262s0060		dispersed	PHAVU_001G199100g	PvSPX-NLA1	dispersed	GLYMA_16G176100	GmSPX-MFS4	Singleton
Pp3c7_15890	Pp3c7_15890.MFS	Singleton	MARPO_0094s0020	MARPO_0094s0020.SPX.sugar_tr	Singleton	SELMODRAFT_134638	SELMODRAFT_134638.EXS	proximal	C5167_011965	C5167_011965.SPX	dispersed	AMTR_s00045p00224630	AMTR_s00045p00224630.NLA	dispersed	NC1G0101580	NC1G0101580.SPX	dispersed	AT1G02860	AtNLA/AtBAH1	dispersed	Os02g0202200	OsSPX2	WGD/Segmental	MTR_1g099580	MtSPX-MFS1	dispersed	PHAVU_001G206800g	PvSPX-NLA2	dispersed	GLYMA_18G228700	GmSPX-MFS5	Singleton
Pp3c1_35820	Pp3c1_35820.SPX	dispersed	MARPO_0002s0301	MARPO_0002s0301.EXS	dispersed	SELMODRAFT_404158	SELMODRAFT_404158.SPX	proximal	C5167_018088	C5167_018088.EXS	dispersed	AMTR_s00045p00232830	AMTR_s00045p00232830.SPX	dispersed	NC2G0005900	NC2G0005900.SPX	dispersed	AT1G35350	AtPHO1;H8	dispersed	Os02g0678200	OsSPX-MFS2	WGD/Segmental	MTR_2g045780	MtSPX-PHO1;H3	dispersed	PHAVU_002G091500g	PvSPX-PHO1;H1	dispersed	GLYMA_02G110600	GmSPX-PHO1;3	dispersed
Pp3c1_4260	Pp3c1_4260.MFS	dispersed	MARPO_0026s0066	MARPO_0026s0066.EXS	dispersed	SELMODRAFT_404162	SELMODRAFT_404162.SPX	proximal	C5167_025200	C5167_025200.NLA	dispersed	AMTR_s00067p00117540	AMTR_s00067p00117540.EXS	dispersed	NC2G0055810	NC2G0055810.NLA	dispersed	AT1G68740	AtPHO1;H1	dispersed	Os02g0809800	OsPHO1;2	dispersed	MTR_4g027390	MtSPX3	dispersed	PHAVU_003G024600g	PvSPX-PHO1;H4	dispersed	GLYMA_10G097000		dispersed
Pp3c19_15180	Pp3c19_15180.EXS	dispersed	MARPO_0044s0127	MARPO_0044s0127.NLA	dispersed	SELMODRAFT_405792	SELMODRAFT_405792.EXS	proximal	C5167_025777	C5167_025777.EXS	dispersed	AMTR_s00069p00161800	AMTR_s00069p00161800.MFS	dispersed	NC10G0044470	NC10G0044470.SPX	proximal	AT2G26660	AtSPX2	dispersed	Os03g0406100	OsSPX5	WGD/Segmental	MTR_6g053510	MtSPX-MFS2	dispersed	PHAVU_004G029600g	PvSPX2	dispersed	GLYMA_12G154800		dispersed
Pp3c2_2750	Pp3c2_2750.SPX	dispersed	MARPO_0125s0037	MARPO_0125s0037.EXS	dispersed	SELMODRAFT_419593	SELMODRAFT_419593.SPX	proximal	C5167_049811	C5167_049811.MFS	dispersed	AMTR_s00077p00135610	AMTR_s00077p00135610.NLA	dispersed	NC10G0032880	NC10G0032880.EXS	WGD/Segmental	AT2G38920	AtNLA2	dispersed	Os03g0650900	OsNLA2	dispersed	MTR_7g076520	MtSPX-MFS3	dispersed	PHAVU_007G040200g	PvSPX3	dispersed	GLYMA_13G061700	GmSPX6	dispersed
Pp3c20_8050	Pp3c20_8050.EXS	dispersed	MARPO_0067s0070	MARPO_0067s0070.EXS	proximal	SELMODRAFT_419758	SELMODRAFT_419758.SPX	proximal	C5167_012634	C5167_012634.SPX	proximal	AMTR_s00078p00058950	AMTR_s00078p00058950.SPX	dispersed	NC10G0065820	NC10G0065820.SPX	WGD/Segmental	AT2G45130	AtSPX3	dispersed	Os03g0827500	OsSPX4	dispersed	MTR_7g086330		dispersed	PHAVU_007G1245000g		dispersed	GLYMA_18G261900	GmSPX-PHO1;9	dispersed
Pp3c21_9020	Pp3c21_9020.EXS	dispersed	MARPO_0067s0073	MARPO_0067s0073.EXS	tandem	SELMODRAFT_419770	SELMODRAFT_419770.EIN3.S6PP_C.SPX	proximal	C5167_012642	C5167_012642.SPX	proximal	AMTR_s00010p00267470	AMTR_s00010p00267470.EXS	tandem	NC12G0249860	NC12G0249860.EXS	WGD/Segmental	AT3G23430	AtPHO1	dispersed	Os04g0573000	OsSPX-MFS1	WGD/Segmental	MTR_7g107060	MtSPX-NLA2	dispersed	PHAVU_007G1245001g	PvSPX-PHO1;H5	dispersed	GLYMA_19G203000	GmSPX-NLA3	dispersed
Pp3c23_19750	Pp3c23_19750.EXS	dispersed	MARPO_0067s0074	MARPO_0067s0074.EXS	tandem	SELMODRAFT_430278	SELMODRAFT_430278.EXS	proximal	C5167_035529	C5167_035529.EXS	proximal	AMTR_s00010p00267530	AMTR_s00010p00267530.EXS	tandem	NC14G0114980	NC14G0114980.SPX	WGD/Segmental	AT4G25350	AtPHO1;H4/AtSHB1	dispersed	Os06g0129400	OsSPX-MFS3	dispersed	MTR_8g069955	MtSPX-PHO1;H7	dispersed	PHAVU_007G143600g	PvSPX-NLA3	dispersed	GLYMA_20G031700	GmSPX-PHO1;10	proximal
Pp3c23_9150	Pp3c23_9150.SPX	dispersed	MARPO_0067s0075	MARPO_0067s0075.EXS	tandem	SELMODRAFT_451480	SELMODRAFT_451480.EIN3.S6PP_C.SPX	proximal	C5167_035548	C5167_035548.EXS	proximal	AMTR_s00106p00066860	AMTR_s00106p00066860.SPX	tandem	NC2G0036170	NC2G0036170.MFS	WGD/Segmental	AT5G15330	AtSPX4	dispersed	Os06g0493600	OsPHO1;3	dispersed	MTR_8g077020	MtSPX5	dispersed	PHAVU_007G275300g	PvSPX-PHO1;H6	dispersed	GLYMA_20G032200		proximal
Pp3c24_4250	Pp3c24_4250.SPX	dispersed				SELMODRAFT_431864	SELMODRAFT_431864.SPX	tandem	C5167_035560	C5167_035560.EXS	proximal	AMTR_s00106p00068380	AMTR_s00106p00068380.SPX	tandem	NC4G0237530	NC4G0237530.2EXS	WGD/Segmental	AT5G20150	AtSPX1	dispersed	Os06g0603600	OsSPX1	WGD/Segmental	MTR_7g011280		proximal	PHAVU_008G069400g	PvSPX-MFS3	dispersed	GLYMA_20G032400	GmSPX-PHO1;11	tandem
Pp3c3_10280	Pp3c3_10280.EXS	dispersed				SELMODRAFT_431866	SELMODRAFT_431866.SPX	tandem	C5167_043539	C5167_043539.EXS	proximal				NC5G0160220	NC5G0160220.NLA	WGD/Segmental	AT2G03250	AtPHO1;H6	tandem	Os07g0614700	OsSPX6	WGD/Segmental	MTR_7g011350	MtSPX-PHO1;H6	proximal	PHAVU_010G0720000g		dispersed	GLYMA_20G032500	GmSPX-PHO1;12	tandem
Pp3c4_29040	Pp3c4_29040.EXS	dispersed				SELMODRAFT_123281	SELMODRAFT_123281.SPX	WGD	C5167_043558	C5167_043558.EXS	proximal				NC5G0251450	NC5G0251450.SPX	WGD/Segmental	AT2G03260	AtPHO1;H2	tandem	Os07g0673200	OsNLA1	dispersed	MTR_7g086180		proximal	PHAVU_010G0720001g		dispersed	GLYMA_20G032600	GmSPX-PHO1;13	tandem
Pp3c8_18880	Pp3c8_18880.EXS	dispersed				SELMODRAFT_130208	SELMODRAFT_130208.SPX	WGD	C5167_035585	C5167_035585.EXS	tandem				NC6G0256260	NC6G0256260.SPX	WGD/Segmental	AT1G14040	AtPHO1;H3	WGD/Segmental	Os09g0521800	OsSPX-MFS4	WGD/Segmental	MTR_8g058547		proximal	PHAVU_002G169700g	PvSPX-PHO1;H3	tandem	GLYMA_01G091800	GmSPX-PHO1;1	WGD/Segmental
Pp3c8_7050	Pp3c8_7050.SPX	dispersed				SELMODRAFT_134575	SELMODRAFT_134575.EXS	WGD	C5167_035587	C5167_035587.EXS	tandem				NC8G0213890	NC8G0213890.EXS	WGD/Segmental	AT1G26730	AtPHO1;H7	WGD/Segmental	Os10g0392600	OsSPX3	dispersed	MTR_8g058625		proximal	PHAVU_002G169600g	PvSPX-PHO1;H2	WGD/Segmental	GLYMA_01G135500	GmSPX1	WGD/Segmental
Pp3c6_9870	Pp3c6_9870.MFS	proximal				SELMODRAFT_163070	SELMODRAFT_163070.MFS	WGD	C5167_043562	C5167_043562.EXS	tandem				NC9G0274010	NC9G0274010.MFS	WGD/Segmental	AT1G69480	AtPHO1;H10	WGD/Segmental				MTR_7g011310		tandem	PHAVU_003G164900g	PvSPX1	WGD/Segmental	GLYMA_02G003700	GmSPX-PHO1;2	WGD/Segmental
Pp3c17_13870	Pp3c17_13870.SPX	tandem				SELMODRAFT_174980	SELMODRAFT_174980.MFS	WGD	C5167_043565	C5167_043565.EXS	tandem							AT2G03240	AtPHO1;H5	WGD/Segmental				MTR_1g012440	MtSPX1	WGD/Segmental	PHAVU_004G104300g	PvSPX-MFS1	WGD/Segmental	GLYMA_02G130200	GmSPX-PHO1;4	WGD/Segmental
Pp3c17_13877	Pp3c17_13877.SPX	tandem				SELMODRAFT_230649	SELMODRAFT_230649.SPX	WGD	C5167_002166	C5167_002166.EXS	WGD/Segmental							AT3G29060	AtPHO1;H9	WGD/Segmental				MTR_1g041695	MtSPX-PHO1;H1	WGD/Segmental	PHAVU_007G075600g	PvSPX-MFS2	WGD/Segmental	GLYMA_03G032400	GmSPX10	WGD/Segmental
Pp3c2_35900	Pp3c2_35900.MFS	tandem				SELMODRAFT_236690	SELMODRAFT_236690.SPX	WGD	C5167_003186	C5167_003186.NLA	WGD/Segmental							AT4G11810	AtSPX-MFS2	WGD/Segmental				MTR_1g075640	MtSPX-PHO1;H2	WGD/Segmental	PHAVU_008G038300g	PvSPX-PHO1;H7	WGD/Segmental	GLYMA_03G214100	GmSPX-NLA1	WGD/Segmental
Pp3c2_35901	Pp3c2_35901.MFS	tandem				SELMODRAFT_271033	SELMODRAFT_271033.MFS	WGD	C5167_004461	C5167_004461.EXS	WGD/Segmental							AT4G22990	AtSPX-MFS1	WGD/Segmental				MTR_1g088660	MtSPX-NLA1	WGD/Segmental	PHAVU_009G197000g	PvSPX4	WGD/Segmental	GLYMA_04G067400	GmSPX2	WGD/Segmental
Pp3c13_8480	Pp3c13_8480.NLA	WGD/Segmental				SELMODRAFT_419761	SELMODRAFT_419761.EIN3.SPX	WGD	C5167_006194	C5167_006194.MFS	WGD/Segmental													MTR_3g107393	MtSPX2	WGD/Segmental				GLYMA_04G147600	GmSPX3	WGD/Segmental
Pp3c4_30040	Pp3c4_30040.NLA	WGD/Segmental				SELMODRAFT_431859	SELMODRAFT_431859.SPX	WGD	C5167_010354	C5167_010354.EXS	WGD/Segmental													MTR_4g114550	MtSPX4	WGD/Segmental				GLYMA_10G004800	GmSPX-PHO1;7	WGD/Segmental
						SELMODRAFT_442945	SELMODRAFT_442945.MFS	WGD	C5167_011054	C5167_011054.SPX	WGD/Segmental													MTR_5g042150	MtSPX-PHO1;H4	WGD/Segmental				GLYMA_10G018800	GmSPX-NLA2	WGD/Segmental
						SELMODRAFT_444431	SELMODRAFT_444431.SPX	WGD	C5167_014442	C5167_014442.NLA	WGD/Segmental													MTR_7g011330	MtSPX-PHO1;H5	WGD/Segmental				GLYMA_10G183300	GmSPX-PHO1;8	WGD/Segmental
						SELMODRAFT_450458	SELMODRAFT_450458.EXS	WGD	C5167_014732	C5167_014732.EXS	WGD/Segmental													MTR_7g108840	MtSPX-NLA3	WGD/Segmental				GLYMA_10G229900	GmSPX-MFS3	WGD/Segmental
						SELMODRAFT_451422	SELMODRAFT_451422.EXS	WGD	C5167_020395	C5167_020395.NLA.BET	WGD/Segmental													MTR_8g058603	MtSPX-NLA4	WGD/Segmental				GLYMA_10G261900	GmSPX5	WGD/Segmental
						SELMODRAFT_56716	SELMODRAFT_56716.SPX	WGD	C5167_024205	C5167_024205.EXS	WGD/Segmental																			GLYMA_13G166800	GmSPX7	WGD/Segmental
						SELMODRAFT_61168	SELMODRAFT_61168.EXS	WGD	C5167_024835	C5167_024835.EXS	WGD/Segmental																			GLYMA_17G114700	GmSPX8	WGD/Segmental
						SELMODRAFT_85666	SELMODRAFT_85666.SPX	WGD	C5167_032823	C5167_032823.EXS	WGD/Segmental																			GLYMA_19G210900	GmSPX-NLA4	WGD/Segmental
						SELMODRAFT_91888	SELMODRAFT_91888.NLA	WGD	C5167_032842	C5167_032842.EXS	WGD/Segmental																			GLYMA_20G129000	GmSPX9	WGD/Segmental
						SELMODRAFT_94393	SELMODRAFT_94393.NLA	WGD	C5167_035526	C5167_035526.EXS	WGD/Segmental																			GLYMA_20G163400	GmSPX-MFS6	WGD/Segmental
									C5167_035544	C5167_035544.EXS	WGD/Segmental																			GLYMA_20G206900	GmSPX-PHO1;14	WGD/Segmental
									C5167_038658	C5167_038658.SPX	WGD/Segmental
									C5167_043528	C5167_043528.EXS	WGD/Segmental
									C5167_043567	C5167_043567.EXS	WGD/Segmental
									C5167_043568	C5167_043568.EXS	WGD/Segmental
									C5167_045594	C5167_045594.EXS	WGD/Segmental
									C5167_046257	C5167_046257.NLA	WGD/Segmental
									C5167_047926	C5167_047926.EXS	WGD/Segmental
									C5167_048250	C5167_048250.MFS	WGD/Segmental
									C5167_049219	C5167_049219.EXS	WGD/Segmental
									C5167_049227	C5167_049227.EXS	WGD/Segmental
