## Supplemental Table S3 for "New insights into the evolution of SPX gene family from algae to legumes; a focus on soybean"

### Sheet: basal.current.angiosperms
gene name1	gene name2
AtNLA1	GmSPX-NLA1
AtPHO1;H1	GmSPX-PHO1;1
AtPHO1;H10	GmSPX-PHO1;3
AtSPX2	PvSPX1
AtSPX3	GmSPX1
AtSPX3	GmSPX10
AtPHO1	GmSPX-PHO1;8
AtPHO1	MtSPX-PHO1;H2
AtPHO1;H9	GmSPX-PHO1;6
AtSPX-MFS2	AtSPX-MFS1
AtSPX4	GmSPX6
AtSPX4	PvSPX2
AtSPX1	GmSPX7
AtSPX1	MtSPX4
AtSPX1	PvSPX1
C5167_004461.EXS	C5167_047926.EXS
C5167_006194.MFS	C5167_048250.MFS
C5167_010354.EXS	C5167_037806
C5167_014732.EXS	C5167_024835.EXS
C5167_020395.NLA.BET	C5167_014442.NLA
C5167_024205.EXS	C5167_034080
C5167_032823.EXS	C5167_049219.EXS
C5167_032842.EXS	C5167_049227.EXS
C5167_038658.SPX	C5167_011054.SPX
C5167_043528.EXS	C5167_035526.EXS
C5167_043567.EXS	C5167_035530
C5167_043568.EXS	C5167_035544.EXS
C5167_045594.EXS	C5167_002166.EXS
C5167_046257.NLA	C5167_003186.NLA
GmSPX-PHO1;1	GmSPX-PHO1;4
GmSPX-PHO1;1	PvSPX-PHO1;H4
GmSPX1	GmSPX10
GmSPX1	MtSPX3
GmSPX1	PHAVU_010G0720001g
GmSPX-PHO1;2	MtSPX-PHO1;H1
GmSPX-PHO1;2	PvSPX-PHO1;H6
GmSPX-PHO1;3	MtSPX-PHO1;H4
GmSPX-PHO1;4	PvSPX-PHO1;H4
GmSPX10	MtSPX3
GmSPX10	PHAVU_010G0720001g
GmSPX-NLA1	MtSPX-NLA3
GmSPX-NLA1	PvSPX-NLA2
GmSPX2	GmSPX4
GmSPX2	MtSPX1
GmSPX2	MtSPX2
GmSPX3	PvSPX1
GmSPX3	PvSPX4
GmSPX4	MtSPX1
GmSPX4	MtSPX2
GmSPX-PHO1;5	PvSPX-PHO1;H2
GmSPX-MFS1	MtSPX-MFS1
GmSPX-MFS1	MtSPX-MFS2
GmSPX-MFS1	PvSPX-MFS1
GmSPX-PHO1;6	MTR_7g011280
GmSPX-PHO1;6	PvSPX-PHO1;H7
GmSPX-MFS2	PvSPX-MFS3
GmSPX-PHO1;7	GmSPX-PHO1;2
GmSPX-PHO1;7	MtSPX-PHO1;H1
GmSPX-PHO1;7	PvSPX-PHO1;H6
GmSPX-NLA2	MtSPX-NLA1
GmSPX-NLA2	MtSPX-NLA3
GmSPX-PHO1;8	GmSPX-PHO1;2
GmSPX-PHO1;8	GmSPX-PHO1;14
GmSPX-PHO1;8	MtSPX-PHO1;H2
GmSPX-PHO1;8	PvSPX-PHO1;H5
GmSPX-MFS3	GmSPX-MFS6
GmSPX-MFS3	PvSPX-MFS2
GmSPX5	GmSPX9
GmSPX5	PvSPX3
GmSPX6	PvSPX2
GmSPX7	C5167_012634.SPX
GmSPX7	GmSPX8
GmSPX7	MtSPX4
GmSPX7	PvSPX1
GmSPX-MFS4	GmSPX-MFS1
GmSPX-MFS4	MtSPX-MFS1
GmSPX-MFS4	PvSPX-MFS1
GmSPX8	C5167_012634.SPX
GmSPX8	GmSPX3
GmSPX8	MtSPX4
GmSPX8	PvSPX1
GmSPX8	PvSPX4
GmSPX-MFS5	GmSPX-MFS2
GmSPX-MFS5	MtSPX-MFS3
GmSPX-MFS5	PvSPX-MFS3
GmSPX-PHO1;9	GmSPX-PHO1;6
GmSPX-PHO1;9	PvSPX-PHO1;H7
GmSPX-NLA3	MtSPX-NLA2
GmSPX-NLA3	PvSPX-NLA1
GmSPX-NLA4	GmSPX-NLA1
GmSPX-NLA4	MtSPX-NLA3
GmSPX-NLA4	PvSPX-NLA2
GmSPX-PHO1;10	PvSPX-PHO1;H2
GLYMA_20G032200	PvSPX-PHO1;H3
GmSPX-PHO1;11	GmSPX-PHO1;5
GmSPX9	PvSPX3
GmSPX-MFS6	PvSPX-MFS2
GmSPX-PHO1;14	MtSPX-PHO1;H2
GmSPX-PHO1;14	PvSPX-PHO1;H5
MtSPX-PHO1;H1	PvSPX-PHO1;H6
MtSPX-NLA1	MtSPX-NLA3
MtSPX3	PHAVU_010G0720001g
MtSPX4	C5167_012634.SPX
MtSPX4	PvSPX1
MtSPX-MFS2	PvSPX-MFS1
MtSPX-NLA2	PvSPX-NLA1
MtSPX-NLA3	MtSPX-NLA4
MtSPX-NLA3	PvSPX-NLA2
NC10G0032880.EXS	NC8G0213890.EXS
NC10G0065820.SPX	NC5G0251450.SPX
NC12G0249860.EXS	NC4G0237530.2EXS
NC14G0114980.SPX	C5167_012634.SPX
NC14G0114980.SPX	NC6G0256260.SPX
NC2G0036170.MFS	NC9G0274010.MFS
NC5G0160220.NLA	C5167_014442.NLA
NC5G0160220.NLA	NC10G0044490
NC6G0256260.SPX	C5167_012642.SPX
OsSPX2	OsSPX1
OsSPX-MFS2	OsSPX-MFS1
OsSPX5	OsSPX6
PvSPX1	PvSPX4

### Sheet: lower.plant.collinear
Gene1	Gene1 names	Gene2	Gene2 names
C5167_006194	C5167_006194.MFS	AMTR_s00069p00161800	AMTR_s00069p00161800.MFS
C5167_012634	C5167_012634.SPX	AMTR_s00078p00058950	AMTR_s00078p00058950.SPX
C5167_014442	C5167_014442.NLA	AMTR_s00045p00224630	AMTR_s00045p00224630.NLA
C5167_020395	C5167_020395.NLA.BET	AMTR_s00045p00224630	AMTR_s00045p00224630.NLA
C5167_022652	C5167_022652	AMTR_s00010p00267470	AMTR_s00010p00267470.EXS
C5167_035544	C5167_035544.EXS	AMTR_s00010p00267470	AMTR_s00010p00267470.EXS
C5167_043558	C5167_043558.EXS	AMTR_s00010p00267470	AMTR_s00010p00267470.EXS
C5167_048250	C5167_048250.MFS	AMTR_s00069p00161800	AMTR_s00069p00161800.MFS
C5167_004461	C5167_004461.EXS	C5167_047926	C5167_047926.EXS
C5167_006194	C5167_006194.MFS	C5167_048250	C5167_048250.MFS
C5167_014732	C5167_014732.EXS	C5167_024835	C5167_024835.EXS
C5167_020395	C5167_020395.NLA.BET	C5167_014442	C5167_014442.NLA
C5167_024205	C5167_024205.EXS	C5167_034080	C5167_034080
C5167_032823	C5167_032823.EXS	C5167_049219	C5167_049219.EXS
C5167_032842	C5167_032842.EXS	C5167_049227	C5167_049227.EXS
C5167_037806	C5167_037806	C5167_010354	C5167_010354.EXS
C5167_038658	C5167_038658.SPX	C5167_011054	C5167_011054.SPX
C5167_043528	C5167_043528.EXS	C5167_035526	C5167_035526
C5167_043567	C5167_043567.EXS	C5167_035530	C5167_035530
C5167_043568	C5167_043568.EXS	C5167_035544	C5167_035544.EXS
C5167_045594	C5167_045594.EXS	C5167_002166	C5167_002166.EXS
C5167_046257	C5167_046257.NLA	C5167_003186	C5167_003186.NLA
NC10G0032880	NC10G0032880.EXS	AMTR_s00024p00253180	AMTR_s00024p00253180
NC10G0044500	NC10G0044500	AMTR_s00045p00224630	AMTR_s00045p00224630.NLA
NC12G0249860	NC12G0249860.EXS	AMTR_s00067p00117540	AMTR_s00067p00117540.EXS
NC14G0114980	NC14G0114980.SPX	AMTR_s00078p00058950	AMTR_s00078p00058950.SPX
NC2G0036170	NC2G0036170.MFS	AMTR_s00069p00161800	AMTR_s00069p00161800.MFS
NC5G0160220	NC5G0160220.NLA	AMTR_s00045p00224630	AMTR_s00045p00224630.NLA
NC6G0256260	NC6G0256260.SPX	AMTR_s00078p00058950	AMTR_s00078p00058950.SPX
NC8G0213890	NC8G0213890.EXS	AMTR_s00024p00253180	AMTR_s00024p00253180.EXS
NC9G0274010	NC9G0274010.MFS	AMTR_s00069p00161800	AMTR_s00069p00161800.MFS
NC10G0044490	NC10G0044490	C5167_014442	C5167_014442.NLA
NC10G0044490	NC10G0044490	C5167_020395	C5167_020395.NLA.BET
NC12G0249860	NC12G0249860.EXS	C5167_024205	C5167_024205.EXS
NC14G0114980	NC14G0114980.SPX	C5167_012634	C5167_012634.SPX
NC2G0036170	NC2G0036170.MFS	C5167_006194	C5167_006194.MFS
NC2G0036170	NC2G0036170.MFS	C5167_048250	C5167_048250.MFS
NC2G0055810	NC2G0055810.NLA	C5167_003186	C5167_003186.NLA
NC2G0055810	NC2G0055810.NLA	C5167_046257	C5167_046257.NLA
NC4G0237530	NC4G0237530.2EXS	C5167_024205	C5167_024205.EXS
NC4G0237530	NC4G0237530.2EXS	C5167_034080	C5167_035526.EXS
NC5G0160220	NC5G0160220.NLA	C5167_014442	C5167_014442.NLA
NC5G0160220	NC5G0160220.NLA	C5167_020395	C5167_020395.NLA.BET
NC6G0256260	NC6G0256260.SPX	C5167_012642	C5167_012642.SPX
NC9G0274010	NC9G0274010.MFS	C5167_048250	C5167_048250.MFS
NC10G0032880	NC10G0032880.EXS	NC8G0213890	NC8G0213890.EXS
NC10G0044490	NC10G0044490	NC5G0160220	NC5G0160220.NLA
NC10G0065820	NC10G0065820.SPX	NC5G0251450	NC5G0251450.SPX
NC12G0249860	NC12G0249860.EXS	NC4G0237530	NC4G0237530.2EXS
NC14G0114980	NC14G0114980.SPX	NC6G0256260	NC6G0256260.SPX
NC2G0036170	NC2G0036170.MFS	NC9G0274010	NC9G0274010.MFS
SELMODRAFT_123281	SELMODRAFT_123281.SPX	SELMODRAFT_130208	SELMODRAFT_130208.SPX
SELMODRAFT_174980	SELMODRAFT_174980.MFS	SELMODRAFT_163070	SELMODRAFT_163070.MFS
SELMODRAFT_230649	SELMODRAFT_230649.SPX	SELMODRAFT_236690	SELMODRAFT_236690.SPX
SELMODRAFT_271033	SELMODRAFT_271033.MFS	SELMODRAFT_442945	SELMODRAFT_442945.MFS
SELMODRAFT_444431	SELMODRAFT_444431.SPX	SELMODRAFT_451422	SELMODRAFT_451422.EXS
SELMODRAFT_450458	SELMODRAFT_450458.EXS	SELMODRAFT_431859	SELMODRAFT_431859.SPX
SELMODRAFT_450458	SELMODRAFT_450458.EXS	SELMODRAFT_451422	SELMODRAFT_451422.EXS
SELMODRAFT_61168	SELMODRAFT_61168.EXS	SELMODRAFT_134575	SELMODRAFT_134575.EXS
SELMODRAFT_85666	SELMODRAFT_85666.SPX	SELMODRAFT_56716	SELMODRAFT_56716.SPX
SELMODRAFT_91888	SELMODRAFT_91888.NLA	SELMODRAFT_94393	SELMODRAFT_94393.NLA

### Sheet: legume.collinear
gene name1	gene name2
GmSPX-PHO1;1	GmSPX-PHO1;4
GmSPX1	GmSPX10
GmSPX-PHO1;7	GmSPX-PHO1;2
GmSPX-PHO1;8	GmSPX-PHO1;2
GmSPX-PHO1;8	GmSPX-PHO1;14
GmSPX-MFS3	GmSPX-MFS6
GmSPX5	GmSPX9
GmSPX7	GmSPX8
GmSPX-MFS4	GmSPX-MFS1
GmSPX8	GmSPX3
GmSPX-MFS5	GmSPX-MFS2
GmSPX-PHO1;9	GmSPX-PHO1;6
GmSPX-NLA4	GmSPX-NLA1
GmSPX-PHO1;11	GmSPX-PHO1;5
GmSPX2	GmSPX4
GmSPX1	MtSPX3
GmSPX-PHO1;7	MtSPX-PHO1;H1
GmSPX-NLA2	MtSPX-NLA1
GmSPX-PHO1;8	MtSPX-PHO1;H2
GmSPX-NLA2	MtSPX-NLA3
GmSPX7	MtSPX4
GmSPX-MFS4	MtSPX-PHO1;H7
GmSPX8	MtSPX4
GmSPX-MFS5	MtSPX-MFS3
GmSPX-NLA3	MtSPX-NLA2
GmSPX-NLA4	MtSPX-NLA3
GmSPX-PHO1;2	MtSPX-PHO1;H1
GmSPX-PHO1;3	MtSPX-PHO1;H4
GmSPX-PHO1;14	MtSPX-PHO1;H2
GmSPX10	MtSPX3
GmSPX-NLA1	MtSPX-NLA3
GmSPX2	MtSPX1
GmSPX2	MtSPX2
GmSPX4	MtSPX1
GmSPX4	MtSPX2
GmSPX-MFS1	MtSPX-PHO1;H7
GmSPX-MFS1	MtSPX-MFS2
GmSPX-PHO1;6	MTR_7g011280
GmSPX1	PHAVU_010G0720001g
GmSPX-PHO1;1	PvSPX-PHO1;H4
GmSPX-PHO1;7	PvSPX-PHO1;H6
GmSPX-PHO1;8	PvSPX-PHO1;H5
GmSPX-MFS3	PvSPX-MFS2
GmSPX5	PvSPX3
GmSPX7	PvSPX1
GmSPX6	PvSPX2
GmSPX-MFS4	PvSPX-MFS1
GmSPX8	PvSPX1
GmSPX8	PvSPX4
GmSPX-MFS5	PvSPX-MFS3
GmSPX-PHO1;9	PvSPX-PHO1;H7
GmSPX-NLA3	PvSPX-NLA1
GmSPX-NLA4	PvSPX-NLA2
GmSPX-PHO1;4	PvSPX-PHO1;H4
GmSPX-PHO1;2	PvSPX-PHO1;H6
GmSPX-PHO1;10	PvSPX-PHO1;H2
GmSPX9	PvSPX3
GmSPX-MFS6	PvSPX-MFS2
GmSPX-PHO1;14	PvSPX-PHO1;H5
GmSPX-NLA1	PvSPX-NLA2
GmSPX10	PHAVU_010G0720001g
GmSPX3	PvSPX1
GmSPX3	PvSPX4
GmSPX-PHO1;5	PvSPX-PHO1;H2
GmSPX-MFS1	PvSPX-MFS1
GmSPX-PHO1;6	PvSPX-PHO1;H7
GmSPX-MFS2	PvSPX-MFS3
MtSPX-NLA1	MtSPX-NLA3
MtSPX-NLA3	MtSPX-NLA4
MtSPX-PHO1;H1	PvSPX-PHO1;H6
MtSPX3	PHAVU_010G0720001g
MtSPX4	PvSPX1
MtSPX4	PvSPX4
MtSPX-MFS2	PvSPX-MFS1
MtSPX-NLA2	PvSPX-NLA1
MtSPX-NLA3	PvSPX-NLA2
PvSPX-PHO1;H3	GLYMA_20G032200
PvSPX1	PvSPX4
