## Supplemental Table S5 for "New insights into the evolution of SPX gene family from algae to legumes; a focus on soybean"

### Sheet: Gm-Gm
Gene ID	Name	Gene ID	Name	BLOCK_NO	BLOCK_SCORE	E_VALUE	Ka	Ks	Ka/Ks
GLYMA_02G130200	GmSPX-PHO1;4	GLYMA_01G091800	GmSPX-PHO1;1	9	632	0	0.0215	0.11	0.195455
GLYMA_03G032400	GmSPX10	GLYMA_01G135500	GmSPX1	18	4069	2e-161	0.0183	0.2342	0.0781383
GLYMA_10G004800	GmSPX-PHO1;7	GLYMA_02G003700	GmSPX-PHO1;2	212	756	0	0.0339	0.1277	0.265466
GLYMA_10G183300	GmSPX-PHO1;8	GLYMA_02G003700	GmSPX-PHO1;2	217	336	0	0.1208	0.5151	0.234518
GLYMA_20G206900	GmSPX-PHO1;14	GLYMA_02G003700	GmSPX-PHO1;2	308	376	0	0.1236	0.5067	0.243931
GLYMA_07G228400	GmSPX-PHO1;5	GLYMA_02G110600	GmSPX-PHO1;3	179	768	0	0.4238	2.2103	0.191739
GLYMA_09G235200	GmSPX-PHO1;6	GLYMA_02G110600	GmSPX-PHO1;3	198	300	0	0.4187	0
GLYMA_18G261900	GmSPX-PHO1;9	GLYMA_02G110600	GmSPX-PHO1;3	281	494	0	0.4012	2.8422	0.141158
GLYMA_20G031700	GmSPX-PHO1;10	GLYMA_02G110600	GmSPX-PHO1;3	310	1114	0	0.4266	2.9591	0.144165
GLYMA_10G018800	GmSPX-NLA2	GLYMA_03G214100	GmSPX-NLA1	355	2149	0	0.1046	0.6204	0.168601
GLYMA_19G210900	GmSPX-NLA4	GLYMA_03G214100	GmSPX-NLA1	409	42241	0	0.0106	0.1606	0.0660025
GLYMA_06G069000	GmSPX4	GLYMA_04G067400	GmSPX2	437	31732	2e-171	0.0277	0.1063	0.260583
GLYMA_13G166800	GmSPX7	GLYMA_04G067400	GmSPX2	490	266	5e-95	0.303	2.6726	0.113373
GLYMA_17G114700	GmSPX8	GLYMA_04G067400	GmSPX2	528	804	3e-91	0.3258	2.226	0.146361
GLYMA_06G069000	GmSPX4	GLYMA_04G147600	GmSPX3	445	210	3e-78	0.3221	1.6943	0.190108
GLYMA_13G166800	GmSPX7	GLYMA_04G147600	GmSPX3	489	272	2e-141	0.1273	0.5569	0.228587
GLYMA_17G114700	GmSPX8	GLYMA_04G147600	GmSPX3	529	636	1e-134	0.1414	0.59	0.239661
GLYMA_13G166800	GmSPX7	GLYMA_06G069000	GmSPX4	716	266	1e-94	0.2986	1.7761	0.168121
GLYMA_17G114700	GmSPX8	GLYMA_06G069000	GmSPX4	758	848	4e-93	0.3184	1.7851	0.178365
GLYMA_09G235200	GmSPX-PHO1;6	GLYMA_07G228400	GmSPX-PHO1;5	814	267	0	0.35	3.3382	0.104847
GLYMA_18G261900	GmSPX-PHO1;9	GLYMA_07G228400	GmSPX-PHO1;5	885	362	0	0.3469	3.0432	0.113992
GLYMA_20G031700	GmSPX-PHO1;10	GLYMA_07G228400	GmSPX-PHO1;5	891	4019	0	0.0425	0.2012	0.211233
GLYMA_10G229900	GmSPX-MFS3	GLYMA_09G128500	GmSPX-MFS1	999	2293	0	0.0734	0.4616	0.159012
GLYMA_16G176100	GmSPX-MFS4	GLYMA_09G128500	GmSPX-MFS1	1035	8316	0	0.0066	0.093	0.0709677
GLYMA_20G163400	GmSPX-MFS6	GLYMA_09G128500	GmSPX-MFS1	1066	2055	0	0.0685	0.4668	0.146744
GLYMA_20G031700	GmSPX-PHO1;10	GLYMA_09G235200	GmSPX-PHO1;6	1065	256	0	0.3471	2.5366	0.136837
GLYMA_18G228700	GmSPX-MFS5	GLYMA_09G263400	GmSPX-MFS2	1054	12765	0	0.0265	0.1169	0.226689
GLYMA_10G183300	GmSPX-PHO1;8	GLYMA_10G004800	GmSPX-PHO1;7	1072	792	0	0.1104	0.5879	0.187787
GLYMA_20G206900	GmSPX-PHO1;14	GLYMA_10G004800	GmSPX-PHO1;7	1159	768	0	0.1143	0.568	0.201232
GLYMA_19G210900	GmSPX-NLA4	GLYMA_10G018800	GmSPX-NLA2	1141	2188	0	0.1009	0.6326	0.1595
GLYMA_16G176100	GmSPX-MFS4	GLYMA_10G229900	GmSPX-MFS3	1121	2264	0	0.0742	0.4689	0.158243
GLYMA_20G129000	GmSPX9	GLYMA_10G261900	GmSPX5	1157	35199	2e-165	0.0552	0.2153	0.256386
GLYMA_17G114700	GmSPX8	GLYMA_13G166800	GmSPX7	1342	939	0	0.0183	0.1033	0.177154
GLYMA_20G163400	GmSPX-MFS6	GLYMA_16G176100	GmSPX-MFS4	1452	2034	0	0.0693	0.4742	0.146141
GLYMA_20G031700	GmSPX-PHO1;10	GLYMA_18G261900	GmSPX-PHO1;9	1485	462	0	0.351	2.2723	0.154469
GLYMA_09G235200	GmSPX-PHO1;6	GLYMA_18G261900	GmSPX-PHO1;9	1054	12765	0	0.0268	0.0971	0.154469

### Sheet: Pv-Pv
Gene ID	Name	Gene ID	Name	BLOCK_NO	BLOCK_SCORE	E_VALUE	Ka	Ks	Ka/Ks
PHAVU_009G197000g	PvSPX4	PHAVU_003G164900g	PvSPX1	222	476	1e-140	0.1267	0.5985	0.211696
PHAVU_007G075600g	PvSPX-MFS2	PHAVU_004G104300g	PvSPX-MFS1	239	3196	0	0.0795	0.4967	0.160056
PHAVU_007G275300g	PvSPX-PHO1;H6	PHAVU_007G124500g		336	848	0	0.1376	0.7348	0.187262

### Sheet: Mt-Mt
Gene ID	Name	Gene ID	Name	BLOCK_NO	BLOCK_SCORE	E_VALUE	Ka	Ks	Ka/Ks
MTR_3g107393	MtSPX2	MTR_1g012440	MtSPX1	26	2506	2e-98	0.2441	1.0643	0.229353
MTR_4g114550	MtSPX4	MTR_1g012440	MtSPX1	38	215	3e-95	0.3229	3.3879	0.0953098
MTR_1g075640	MtSPX-PHO1;H2	MTR_1g041695	MtSPX-PHO1;H1	4	250	0	0.1396	0.8521	0.163831
MTR_7g108840	MtSPX-NLA3	MTR_1g088660	MtSPX-NLA1	70	5049	0	0.11	0.8042	0.136782
MTR_4g114550	MtSPX4	MTR_3g107393	MtSPX2	157	824	9e-77	0.3899	2.0335	0.191738
MTR_7g011280	MtSPX-PHO1;H5	MTR_5g042150	MtSPX-PHO1;H4	260	364	6e-142	0.3857	1.901	0.202893
MTR_1g012440	MtSPX-PHO1;H1	MTR_5g042150	MtSPX-PHO1;H4	38	215	3e-95	0.3229	3.3879	0.0953098

### Sheet: Gm-Mt
Gene ID	Name	Gene ID	Name	BLOCK_NO	BLOCK_SCORE	E_VALUE	Ka	Ks	Ka/Ks
GLYMA_04G067400	GmSPX2	MTR_1g012440	MtSPX1	195	5525	3e-124	0.1561	0.804	0.194154
GLYMA_06G069000	GmSPX4	MTR_1g012440	MtSPX1	285	5856	4e-126	0.1528	0.7007	0.218068
GLYMA_13G166800	GmSPX7	MTR_1g012440	MtSPX1	704	207	1e-100	0.335	0	#DIV/0!
GLYMA_03G214100	GmSPX-NLA1	MTR_1g088660	MtSPX-NLA1	149	4539	0	0.1073	0.6739	0.159222
GLYMA_10G018800	GmSPX-NLA2	MTR_1g088660	MtSPX-NLA1	544	3376	0	0.1006	0.5099	0.197294
GLYMA_19G210900	GmSPX-NLA4	MTR_1g088660	MtSPX-NLA1	1019	4300	0	0.1059	0.7026	0.150726
GLYMA_09G128500	GmSPX-MFS1	MTR_1g099580	MtSPX-MFS1	486	1387	0	0.0834	0.5616	0.148504
GLYMA_10G229900	GmSPX-MFS3	MTR_1g099580	MtSPX-MFS1	543	22949	0	0.0802	0.4404	0.182107
GLYMA_16G176100	GmSPX-MFS4	MTR_1g099580	MtSPX-MFS1	859	1314	0	0.0841	0.5706	0.147389
GLYMA_20G163400	GmSPX-MFS6	MTR_1g099580	MtSPX-MFS1	1059	20317	0	0.077	0.4325	0.178035
GLYMA_04G067400	GmSPX2	MTR_3g107393	MtSPX2	203	11375	6e-123	0.1784	0.5775	0.308918
GLYMA_06G069000	GmSPX4	MTR_3g107393	MtSPX2	300	11614	2e-123	0.1622	0.4962	0.326884
GLYMA_13G166800	GmSPX7	MTR_3g107393	MtSPX2	728	259	3e-87	0.3702	2.6399	0.140233
GLYMA_17G114700	GmSPX8	MTR_3g107393	MtSPX2	924	705	3e-81	0.3697	3.0365	0.121752
GLYMA_01G135500	GmSPX1	MTR_4g027390	MtSPX3	21	1402	4e-151	0.052	1.2275	0.0423625
GLYMA_03G032400	GmSPX10	MTR_4g027390	MtSPX3	158	1835	1e-150	0.0583	1.1729	0.0497059
GLYMA_04G067400	GmSPX2	MTR_4g114550	MtSPX4	228	627	5e-86	0.3091	0
GLYMA_04G147600	GmSPX3	MTR_4g114550	MtSPX4	229	290	2e-125	0.1489	0.9251	0.160956
GLYMA_06G069000	GmSPX4	MTR_4g114550	MtSPX4	324	667	7e-85	0.3264	0
GLYMA_13G166800	GmSPX7	MTR_4g114550	MtSPX4	748	832	2e-164	0.0678	0.5927	0.114392
GLYMA_17G114700	GmSPX8	MTR_4g114550	MtSPX4	941	4794	1e-153	0.0713	0.5808	0.122762
GLYMA_09G128500	GmSPX-MFS1	MTR_6g053510	MtSPX-MFS2	528	254	0	0.067	0.4164	0.160903
GLYMA_18G228700	GmSPX-MFS5	MTR_7g076520	MtSPX-MFS3	993	11048	0	0.0783	0.4003	0.195603
GLYMA_19G203000	GmSPX-NLA3	MTR_7g107060	MtSPX-NLA2	1037	30694	0	0.0978	0.5264	0.18579
GLYMA_03G214100	GmSPX-NLA1	MTR_7g108840	MtSPX-NLA3	172	26798	0	0.0639	0.549	0.116393
GLYMA_10G018800	GmSPX-NLA2	MTR_7g108840	MtSPX-NLA3	587	1161	0	0.1003	0.6591	0.152177
GLYMA_19G210900	GmSPX-NLA4	MTR_7g108840	MtSPX-NLA3	1037	30694	0	0.0644	0.4747	0.135665
GLYMA_19G210900	GmSPX-NLA4	MTR_7g108840	MtSPX-NLA3	1037	30694	0	0.0644	0.4747	0.135665
GLYMA_12G154800		MTR_8g058603	MtSPX-NLA4	694	262	1e-41	0.4752	4.5999	0.103307

### Sheet: Gm-Pv
Gene ID	Name	Gene ID	Name	BLOCK_NO	BLOCK_SCORE	E_VALUE	Ka	Ks	Ka/Ks
PHAVU_001G199100g	PvSPX-NLA1	GLYMA_19G203000	GmSPX-NLA3	1269	26025	0	0.0642	0.249	0.257831
PHAVU_001G206800g	PvSPX-NLA2	GLYMA_03G214100	GmSPX-NLA1	169	27451	0	0.0497	0.3122	0.159193
PHAVU_001G206800g	PvSPX-NLA2	GLYMA_10G018800	GmSPX-NLA2	687	1522	0	0.1353	0.6618	0.204442
PHAVU_001G206800g	PvSPX-NLA2	GLYMA_19G210900	GmSPX-NLA4	1269	26025	0	0.047	0.2888	0.162742
PHAVU_002G169600g	PvSPX-PHO1;H2	GLYMA_02G110600	GmSPX-PHO1;3	93	659	0	0.4255	1.9568	0.217447
PHAVU_002G169600g	PvSPX-PHO1;H2	GLYMA_07G228400	GmSPX-PHO1;5	444	688	0	0.08	0.263	0.304183
PHAVU_002G169600g	PvSPX-PHO1;H2	GLYMA_09G235200	GmSPX-PHO1;6	618	265	0	0.3558	2.7339	0.130144
PHAVU_002G169600g	PvSPX-PHO1;H2	GLYMA_18G261900	GmSPX-PHO1;9	1206	306	0	0.3635	2.0959	0.173434
PHAVU_002G169600g	PvSPX-PHO1;H2	GLYMA_20G031700	GmSPX-PHO1;10	1350	803	0	0.0847	0.2934	0.288684
PHAVU_003G024600g	PvSPX-PHO1;H4	GLYMA_01G091800	GmSPX-PHO1;1	36	1168	0	0.0327	0.2128	0.153665
PHAVU_003G024600g	PvSPX-PHO1;H4	GLYMA_02G130200	GmSPX-PHO1;4	101	346	0	0.0299	0.2086	0.143337
PHAVU_003G164900g	PvSPX1	GLYMA_04G067400	GmSPX2	241	417	8e-93	0.303	2.7933	0.108474
PHAVU_003G164900g	PvSPX1	GLYMA_06G069000	GmSPX4	367	476	2e-94	0.3135	1.6789	0.186729
PHAVU_003G164900g	PvSPX1	GLYMA_13G166800	GmSPX7	889	783	0	0.0307	0.2013	0.152509
PHAVU_003G164900g	PvSPX1	GLYMA_17G114700	GmSPX8	1162	4569	4e-177	0.0385	0.2347	0.164039
PHAVU_004G104300g	PvSPX-MFS1	GLYMA_09G128500	GmSPX-MFS1	640	2161	0	0.0213	0.2004	0.106287
PHAVU_004G104300g	PvSPX-MFS1	GLYMA_10G229900	GmSPX-MFS3	704	2463	0	0.0778	0.4829	0.16111
PHAVU_004G104300g	PvSPX-MFS1	GLYMA_16G176100	GmSPX-MFS4	1113	8461	0	0.0229	0.2045	0.11198
PHAVU_004G104300g	PvSPX-MFS1	GLYMA_20G163400	GmSPX-MFS6	1361	2082	0	0.0714	0.4691	0.152206
PHAVU_007G040200g	PvSPX3	GLYMA_10G261900	GmSPX5	728	24980	2e-155	0.0763	0.3106	0.245654
PHAVU_007G040200g	PvSPX3	GLYMA_20G129000	GmSPX9	1371	21836	1e-154	0.0949	0.2622	0.361937
PHAVU_007G075600g	PvSPX-MFS2	GLYMA_10G229900	GmSPX-MFS3	728	24980	0	0.0416	0.2253	0.184643
PHAVU_007G075600g	PvSPX-MFS2	GLYMA_16G176100	GmSPX-MFS4	1123	1581	0	0.0811	0.4968	0.163245
PHAVU_007G1245000g	PvSPX-PHO1;H5	GLYMA_10G004800	GmSPX-PHO1;7	726	271	0	0.1195	0.646	0.184985
PHAVU_007G1245000g	PvSPX-PHO1;H5	GLYMA_10G183300	GmSPX-PHO1;8	712	4074	0	0.0413	0.3262	0.126609
PHAVU_007G1245000g	PvSPX-PHO1;H5	GLYMA_20G206900	GmSPX-PHO1;14	1381	4083	0	0.0414	0.2752	0.150436
PHAVU_007G275300g	PvSPX-PHO1;H6	GLYMA_02G003700	GmSPX-PHO1;2	132	623	0	0.0706	0.3412	0.206917
PHAVU_007G275300g	PvSPX-PHO1;H6	GLYMA_10G004800	GmSPX-PHO1;7	730	1880	0	0.061	0.3915	0.155811
PHAVU_007G275300g	PvSPX-PHO1;H6	GLYMA_20G206900	GmSPX-PHO1;14	1378	753	0	0.14	0.6706	0.208768
PHAVU_008G038300g	PvSPX-PHO1;H7	GLYMA_02G110600	GmSPX-PHO1;3	153	290	0	0.4324	4.6463	0.0930633
PHAVU_008G038300g	PvSPX-PHO1;H7	GLYMA_07G228400	GmSPX-PHO1;5	496	212	0	0.3498	2.9996	0.116616
PHAVU_008G038300g	PvSPX-PHO1;H7	GLYMA_09G235200	GmSPX-PHO1;6	662	582	0	0.0653	0.2891	0.225873
PHAVU_008G038300g	PvSPX-PHO1;H7	GLYMA_18G261900	GmSPX-PHO1;9	1231	899	0	0.065	0.2512	0.258758
PHAVU_008G038300g	PvSPX-PHO1;H7	GLYMA_20G031700	GmSPX-PHO1;10	1392	244	0	0.3461	3.1361	0.11036
PHAVU_008G069400g	PvSPX-MFS3	GLYMA_09G263400	GmSPX-MFS2	658	1265	0	0.0343	0.1852	0.185205
PHAVU_008G069400g	PvSPX-MFS3	GLYMA_18G228700	GmSPX-MFS5	1242	7380	0	0.0399	0.1535	0.259935
PHAVU_009G197000g	PvSPX4	GLYMA_04G147600	GmSPX3	267	478	6e-151	0.0633	0.3794	0.166842
PHAVU_009G197000g	PvSPX4	GLYMA_17G114700	GmSPX8	1179	732	1e-133	0.134	0.5677	0.23604
PHAVU_010G0720000g		GLYMA_01G135500	GmSPX1	63	920	2e-150	0.0429	0.4877	0.0879639
PHAVU_010G0720000g		GLYMA_03G032400	GmSPX10	219	1040	1e-150	0.0447	0.5558	0.0804246

### Sheet: Pv-Mt
Gene ID	Name	Gene ID	Name	BLOCK_NO	BLOCK_SCORE	E_VALUE	Ka	Ks	Ka/Ks
PHAVU_001G206800g	PvSPX-NLA2	MTR_1g088660	MtSPX-NLA1	11	2170	1e-180	0.1287	0.8378	0.153617
PHAVU_004G104300g	PvSPX-MFS1	MTR_1g099580	MtSPX-MFS1	24	1855	0	0.0841	0.5733	0.146695
PHAVU_007G075600g	PvSPX-MFS2	MTR_1g099580	MtSPX-MFS1	49	21103	0	0.081	0.4662	0.173745
PHAVU_003G164900g	PvSPX1	MTR_3g107393	MtSPX2	154	580	9e-87	0.3735	3.0808	0.121235
PHAVU_010G072000g		MTR_4g027390	MtSPX3	294	863	8e-145	0.0642	1.0115	0.0634701
PHAVU_003G164900g	PvSPX1	MTR_4g114550	MtSPX4	245	3913	2e-140	0.0778	0.5693	0.136659
PHAVU_004G104300g	PvSPX-MFS1	MTR_6g053510	MtSPX-MFS2	397	228	0	0.0661	0.4603	0.143602
PHAVU_008G069400g	PvSPX-MFS3	MTR_7g076520	MtSPX-MFS3	455	8696	0	0.0807	0.4076	0.197988
PHAVU_001G199100g	PvSPX-NLA1	MTR_7g107060	MtSPX-NLA2	408	20091	0	0.0941	0.6096	0.154364
PHAVU_001G206800g	PvSPX-NLA2	MTR_7g108840	MtSPX-NLA3	4080	20091	0	0.0836	0.6657	0.125582
