## Supplemental Table S6 for "New insights into the evolution of SPX gene family from algae to legumes; a focus on soybean"

### Sheet: Sheet1
	class SPX					class EXS												class MFS				class RING
	AtSPX1	AtSPX2	AtSPX3	AtSPX4		AtPHO1	AtPHO1;H1	AtPHO1;H2	AtPHO1;H3	AtPHO1;H4	AtPHO1;H5	AtPHO1;H7	AtPHO1;H8	AtPHO1;H9	AtPHO1;H10	AtPHO1;H6		AtSPX-MFS1	AtSPX-MFS2	AtSPX-MFS3		AtNLA/AtBAH1	AtNLA2
GmSPX1			64,-0.5		GmSPX-PHO1;11			60, 0.88	67, 0.85	56, 0.74	63, 0.56	61, 0.77	61, 0.34	49, -0.27	53, -0.59		GmSPX-MFS5			74,0.45	GmSPX-NLA3	70,0.13
GmSPX10			64,0.23		GmSPX-PHO1;13			60,0.06	65,-0.07	54,-0.11	63,0.37	58,-0.08	58,-0.33	49,0.07	52,-0.32		GmSPX-MFS6			66,0.19	GmSPX-NLA4	no expressolog
GmSPX2	no expressolog				GmSPX-PHO1;10			57,-0.21	63,-0.32	55,-0.36	61,0.44	58,-0.63	59,-0.25	49,0.24	52,-0.24		GmSPX-MFS4			74,0.17	GmSPX-NLA2		63,-032
GmSPX3	no expressolog				GmSPX-PHO1;12			60,0.35	67,0.35	56,0.46	64,0.17	61,0.33	60,0.17	49,-0.04	52,0.0014		GmSPX-MFS3			74,0.54	GmSPX-NLA1	70,0.01
GmSPX4	no expressolog				GmSPX-PHO1;14	65,0.49	46,0.56										GmSPX-MFS2			65,0.34	MtSPX-NLA1	no expressolog
GmSPX5	no expressolog				GmSPX-PHO1;9			48,0.47	54,0.58	50,0.24	51,0.34	54,0.48	54,0.37	55,0.06	51,-0.31		GmSPX-MFS1			74,0.34	MtSPX-NLA2	no expressolog
GmSPX6				60,-0.58	GmSPX-PHO1;5			56,0.46	63,0.49	56,0.32	61,0.69	59,0.35	58,0.04	48,-0.06	51,-0.54		MtSPX-MFS1			74,-0.71	MtSPX-NLA3	70,-0.04
GmSPX7	72,-0.14	67,0.4			GmSPX-PHO1;3			44,0.27	47,0.16	45,0.08	47,0.21	47,0.18	46,-0.02	46,0.21	56,-0.18		MtSPX-MFS2	no expressolog			MtSPX-NLA4	no expressolog
GmSPX8	71,-0.22	67,0.14			GmSPX-PHO1;7	67,0.67	45,0.72										MtSPX-MFS3			66,-0.14
GmSPX9	no expressolog				GmSPX-PHO1;4	45,-0.17	71,0.3
MtSPX1	no expressolog				GmSPX-PHO1;2	66,0.67	44,0.71
MtSPX2	no expressolog				GmSPX-PHO1;6			49,0.14	54,0.15	50,-0.1	53,0.29	53,0.03	54,-0.0004	56,0.21	53,-0.22
MtSPX3			64,0.32		GmSPX-PHO1;1	45,-0.04	70,0.46
MtSPX4	76,-0.5	68,-0.52			GmSPX-PHO1;8	65,0.42	46,0.39
MtSPX5				64,0.39	MtSPX-PHO1;H1	66, 0.82	46, 0.74
					MtSPX-PHO1;H2	66,0.73	45,0.67
					MtSPX-PHO1;H3			46,0.82	51,0.82	42,0.59	47,0.7
					MtSPX-PHO1;H4	no expressolog
					MtSPX-PHO1;H5			49,0.25	54,0.26	50,-0.15	52,-0.04	54,-0.37	54,-0.39	55,0.35	52,0.65
					MtSPX-PHO1;H6			48,-0.62	51,-0.74	48,-0.67	49,-0.23	50,-0.43	51,-0.21	53,0.19	51,0.34
					MtSPX-PHO1;H7	44, -0.16	66, -0.17
